# Quantitation of FGFR3 signaling via GRB2 recruitment on micropatterned surfaces

**DOI:** 10.1101/2022.04.11.487861

**Authors:** Ingrid Hartl, Veronika Brumovska, Yasmin Striedner, Atena Yasari, Gerhard J. Schütz, Eva Sevcsik, Irene Tiemann-Boege

## Abstract

Fibroblast growth factor receptors (FGFRs) initiate signal transduction via the RAS/MAPK pathway by their tyrosine-kinase activation known to determine cell-growth, tissue differentiation and apoptosis. Recently, many missense mutations have been reported for *FGFR3*, but we only know the functional effect for a handful of them. Some of these mutations result in aberrant FGFR3 signaling and are associated with various genetic disorders and oncogenic conditions. Here we employed micropatterned surfaces to specifically enrich fluorophore-tagged FGFR3 (mGFP-FGFR3) in certain areas of the plasma membrane of living cells. Receptor activation was then quantified via the recruitment of the downstream signal transducer GRB2 tagged with mScarlet (GRB2-mScarlet) to FGFR3 patterns. With this system, we tested the activation of FGFR3 upon ligand addition (fgf1 and fgf2) in the wildtype (WT), as well as in different FGFR3 mutants associated with congenital disorders (G380R, Y373C, K650Q, K650E). Our data showed that the addition of ligands increased GRB2 recruitment to WT FGFR3, with fgf1 having a stronger effect than fgf2. For all mutants, we found an increased basal receptor activity, and only for two of the four mutants (G380R and K650Q), activity was further increased upon ligand addition. Compared to previous reports, two mutant receptors (K650Q and K650E) had either an unexpectedly high or low activation state, respectively. This may be explained by the different receptor populations probed, since the micropatterning method specifically reports on signaling events at the plasma membrane.

**Graphical Abstract:** *Specifications: The maximum size of the image should be 200 × 500 pixels with a minimum resolution of 300 dpi, using Arial font with a size of 10-16 points; Preferred file types: TIFF, EPS, PDF or MS Office files*

**Research Highlights:**

- Quantification of FGFR3 signaling in live cells on micropatterned surfaces
- Analysis of GRB2 recruitment to the mature receptor at the plasma membrane
- Ligand-independent kinase activation of FGFR3 mutants
- Activation of FGFR3 at the cell surface can be different than in bulk cell extracts
