## Supplemental Table 1 for "Quantitation of FGFR3 signaling via GRB2 recruitment on micropatterned surfaces"

### Sheet: Table S1
Table S1: Spearman's correlation coefficient r between CmScarlet and ION,mGFP or IOFF,mGFP for non-activated, fgf1 and fgf2 induced variants. Data for cells with CmScarlet > 0.2 are shown. Level of significance is < 0.05.
	cells with CmScarlet > 0.2
	CmScarlet vs. ION,mGFP			CmScarlet vs. IOFF,mGFP
Variant	non-activated r (p-value)	fgf1 activated r (p-value)	fgf2 activated r (p-value)	non-activated r (p-value)	fgf1 activated r (p-value)	fgf2 activated r (p-value)
WT	0.34 (0.04)	0.50 (2 · 10-4)	0.33 (0.12)	-0.08 (0.63)	0.28 (0.05)	-0.19 (0.38)
K508M (kinase dead)
G380R	0.57 (3 · 10-4)	0.42 (0.01)	0.00 (1.00)	0.04 (0.81)	0.04 (0.82)	-0.43 (0.01)
Y373C	0.52 (0.002)	0.48 (0.007)	0.44 (0.01)	0.21 (0.25)	-0.09 (0.62)	-0.03 (0.85)
K650Q	0.14 (0.42)	0.42 (0.02)	0.42 (0.01)	0.02 (0.92)	0.31 (0.10)	0.14 (0.41)
K650E	0.29 (0.16)	0.02 (0.94)	0.39 (0.04)	-0.19 (0.35)	-0.27 (0.18)	-0.24 (0.20)
