## Supplemental Table 2 for "Quantitation of FGFR3 signaling via GRB2 recruitment on micropatterned surfaces"

### Sheet: Table S2
Table S2: All measured parameters for all analyzed conditions. The first column depicts the variant position within the amino acid sequence; the Variant (CDS) indicates the corresponding mutation position within the coding sequence of FGFR3. Column N indicates the number of individual cells measured for this variant and condition. Intensity and contrast values are shown as mean values ± standard …
		no ligand							fgf1 activation							fgf2 activation
Variant	Variant (CDS)	N	mean ION,mScarlet	mean IOFF,mScarlet	mean CmScarlet	mean ION,mGFP	mean IOFF,mGFP	mean CmGFP	N	mean ION,mScarlet	mean IOFF,mScarlet	mean CmScarlet	mean ION,mGFP	mean IOFF,mGFP	mean CmGFP	N	mean ION,mScarlet	mean IOFF,mScarlet	mean CmScarlet	mean ION,mGFP	mean IOFF,mGFP	mean CmGFP
K508M	c.1523A>T	40	12000 ± 1600	12000 ± 1500	0.05 ± 0.01	18000 ± 1500	3400 ± 400	0.82 ± 0.01	34	11000 ± 2000	11000 ± 2000	0.05 ± 0.01	14000 ± 2000	2600 ± 300	0.82 ± 0.01	33	13000 ± 2000	12000 ± 2000	0.05 ± 0.01	16000 ± 2000	2800 ± 300	0.84 ± 0.01
pos. CTR	none	36	6900 ± 600	2200 ± 300	0.71 ± 0.02	22000 ± 1100	1800 ± 100	0.93 ± 0	none	none	none	none	none	none	none	none	none	none	none	none	none	none
WT	none	76	7900 ± 900	6300 ± 800	0.23 ± 0.02	14000 ± 1200	2000 ± 200	0.86 ± 0.01	61	8400 ± 900	5300 ± 600	0.38 ± 0.02	18000 ± 1000	2000 ± 100	0.89 ± 0.01	33	10000 ± 1000	7000 ± 1000	0.3 ± 0.03	19000 ± 2000	2700 ± 300	0.85 ± 0.01
G380R	c.1138G>A	37	7700 ± 1300	4300 ± 800	0.43 ± 0.03	15000 ± 1400	1500 ± 200	0.92 ± 0.01	39	9100 ± 1200	4300 ± 700	0.52 ± 0.03	20000 ± 1000	1800 ± 200	0.92 ± 0.01	33	15000 ± 1000	8100 ± 900	0.48 ± 0.03	23000 ± 1000	2400 ± 200	0.91 ± 0.01
Y373C	c.1118A>G	34	8500 ± 1100	4400 ± 600	0.51 ± 0.03	19000 ± 1600	2000 ± 200	0.91 ± 0.01	32	9000 ± 1500	4900 ± 900	0.49 ± 0.03	21000 ± 2000	2200 ± 200	0.9 ± 0.01	37	11000 ± 1000	6400 ± 800	0.42 ± 0.03	24000 ± 2000	2600 ± 200	0.9 ± 0.01
K650Q	c.1948A>C	35	7200 ± 1000	3600 ± 600	0.54 ± 0.03	17000 ± 1400	1800 ± 200	0.91 ± 0.01	31	8100 ± 1100	2800 ± 300	0.63 ± 0.03	22000 ± 2000	1800 ± 200	0.92 ± 0.01	35	11000 ± 1000	4500 ± 600	0.59 ± 0.02	21000 ± 1000	1900 ± 100	0.92 ± 0
K650E	c.1948A>G	39	6600 ± 800	4600 ± 600	0.32 ± 0.03	14000 ± 1300	1800 ± 200	0.87 ± 0.01	30	9200 ± 1400	6700 ± 1300	0.33 ± 0.02	17000 ± 1000	2300 ± 300	0.87 ± 0.01	35	13000 ± 1000	7300 ± 800	0.42 ± 0.03	21000 ± 2000	2300 ± 300	0.9 ± 0.01
