## Supplemental Table 3 for "Quantitation of FGFR3 signaling via GRB2 recruitment on micropatterned surfaces"

### Sheet: Table S3
Table S3: Summary of p-values for CmScarlet. Non-relevant comparisons are represented by empty fields.
		non-activated							fgf1-activated						fgf2-activated
		K508M	pos. CTR	WT	G380R	Y373C	K650Q	K650E	K508M	WT	G380R	Y373C	K650Q	K650E	K508M	WT	G380R	Y373C	K650Q	K650E
non-activated	K508M		2.068e-49	1.313e-09					7.372e-01						7.052e-01
	pos. CTR			1.377e-30
	WT				2.750e-08	1.926e-12	2.780e-15	1.007e-02		9.294e-07						6.239e-02
	G380R										1.013e-02						1.501e-01
	Y373C											7.051e-01						4.072e-02
	K650Q												0.02793						1.534e-01
	K650E													7.569e-01						3.221e-02
fgf1-activated	K508M														9.893e-01
	WT															4.264e-02
	G380R																3.212e-01
	Y373C																	1.353e-01
	K650Q																		3.146e-01
	K650E																			4.973e-02
fgf2-activated	K508M
	WT
	G380R
	Y373C
	K650Q
	K650E
