## Supplemental Table 4 for "Quantitation of FGFR3 signaling via GRB2 recruitment on micropatterned surfaces"

### Sheet: Table S4
Table S4: List of primers used in this study. The asterisks (*) indicate phosphorothioate-modifications of the primers. “Phos“ indicates a 5’-phosphate modification of the primers. SDM stands for site-directed mutagenesis. The annealing temperature (anneal. temp.) that was used for amplification is indicated in the right-most column.
Primer name	5’-3’ nucleotide sequence	Usage	anneal temp.
BamHI-FGFR3(noSP)_F	tatctaGGATCCGAGTCCTTGGGGACGGAGCA*G	Cloning
FGFR3(noSP)-XbaI_R	tgtcgtTCTAGATTATCACGTCCGCGAGCCC*C	Cloning
FGFR3_pos2343_F	CTCCTCAGGGGACGACTC	Colony PCR
BGH(pcDNA3.1)_R	TAGAAGGCACAGTCGAGG	Colony PCR
CMV_sequ_F	GCAAATGGGCGGTAGGCGT	Colony PCR
GFP_pos61_R	AACTTGTGGCCGTTTACGTC	Colony PCR
FGFR3-SDMpos882T_F	Phos-GTGAAtGGCAGCAAGGTGGGC	SDM: back to WT	65°C
FGFR3-pos876_R	CTCCACGTGCTTGAGCCACTG
FGFR3-SDMpos1523T_F2	Phos-GTGAtGATGCTGAAAGACGATGC*C	SDM: p.K508M	60°C
FGFR3-SDMpos1515T_R2	GGCaACGGTGACAGGCTT*G
FGFR3-SDMpos1118G_F	Phos-GTGTgTGCAGGCATCCTCAGCTAC	SDM: p.Y373C	65.6°C
FGFR3-SDMpos1110A_R	ACTtCCCGCCTCGTCAGCC
FGFR3-SDMpos1138A_F	CTACaGGGTGGGCTTCTTCC	SDM: p.G380R	61.4°C
FGFR3-SDMpos1131T_R	Phos-CTaAGGATGCCTGCATACACACTG
FGFR3-SDMpos1948C_F	Phos-AAGcAGACAACCAACGGC*C	SDM: p.K650Q	56°C
FGFR3-SDMpos1938T_R	GTAGTAaTCGAGGTTGTGCAC*G
FGFR3-SDMpos1948G_F	Phos-AAGgAGACAACCAACGGC*C	SDM: p.K650E	56°C
FGFR3-SDMpos1938T_R	GTAGTAaTCGAGGTTGTGCAC*G
XbaI-pcDNA3.1_F	tatctaTCTAGAGGGCCCGTTTAAACCCGCTGATCA*G	pos. CTR plasmid cloning
FGFR3-w/o-stop-AgeI_R	tagataACCGGTCGTCCGCGAGCCCCCACT*G	pos. CTR plasmid cloning
AgeI-GS-mScarlet_F	tatctaACCGGTggaagcATGGTGAGCAAGGGCGA*G	pos. CTR plasmid cloning
mScarlet-XbaI_R	tagataTCTAGATTACTTGTACAGCTCGTCCATG*C	pos. CTR plasmid cloning
