## Supplemental Table 5 for "Quantitation of FGFR3 signaling via GRB2 recruitment on micropatterned surfaces"

### Sheet: Table S5
Table S5: Nucleotide sequence of synthetic construct synthesized for this study at BioCat
Sequence name	5’-3’ nucleotide sequence
FGFR3(SP)-mGFP-5xGGS	HindIII-GCCACCATGGGCGCCCCTGCCTGCGCCCTCGCGCTCTGCGTGGCCGTGGCCATCGTGGCCGGCGCCTCCTCGGGTACCATGAGCAAGGGCGAGGAGCTGTTCACCGGGGTGGTGCCCATCCTGGTCGAGCTGGACGGCGACGTAAACGGCCACAAGTTCAGCGTGTCCGGCGAGGGCGAGGGCGATGCCACCTACGGCAAGCTGACCCTGAAGTTCATCTGCACCACCGGCAAGCTGCCCGTGCCCTGGCCCACCCTCGTGACCACCCTGACCTACGGCGTGCAGTGCTTCAGCCGCTACCCCGACCACATGAAGCAGCACGACTTCTTCAAGTCCGCCATGCCCGAAGGCTACGTCCAGGAGCGCACCATCTTCTTCAAGGACGACGGCA…
