## Supplemental Table 6 for "Quantitation of FGFR3 signaling via GRB2 recruitment on micropatterned surfaces"

### Sheet: Table S6
Table S6: List of FGFR3 mutant clones created by site-directed mutagenesis. Silent mutation indicates the position of the synonymous mutation introduced to detect potential contaminations of the plasmid in ultra-sensitive sequencing. Non-synonymous mutation indicates the target mutation leading to the change in amino acid at the given position.
Plasmid name	Silent mutation	Non-synonymous mutation	Amino acid position
FGFR3 SDM_KD	c.1515A>T	c.1523A>T	p.K508M
FGFR3 SDM_Y373C	c.1110C>A	c.1118A>G	p.Y373C
FGFR3 SDM_G380R	c.1131C>T	c.1138G>A	p.G380R
FGFR3 SDM_K650Q	c.1938C>T	c.1948A>C	p.K650Q
FGFR3 SDM_K650E	c.1938C>T	c.1948A>G	p.K650E
